# High-resolution HLA and MICA/MICB typing of the 1000 Genomes panel: a resource for precision medicine

**DOI:** 10.64898/2026.10.22.761181

**Authors:** Chul-Woo Pyo, Wyatt C. Nelson, Ruihan Wang, Yue Song, Alexander Thomas, Dayoung Kim, Eun Bin Go, Shalini Pereira, Akiko Ishitani, Daniel E. Geraghty

## Abstract

High-resolution characterization of human leukocyte antigen (HLA) and MICA/MICB variation is important for transplantation, immunogenetics, and the interpretation of disease associations within the major histocompatibility complex (MHC). However, publicly available population reference datasets remain limited in their resolution and coverage of these loci. We performed high-resolution typing of the 1000 Genomes Phase 3 panel across 13 HLA and MIC loci, generating HLA genotypes for 2,486 individuals, extended HLA-A, -B, and -C allele assignments, and MICA/MICB genotypes for 2,393 individuals representing 25 populations and five continental super-populations. Concordance with previously reported HLA genotypes was 96.2-97.4% at two-field resolution, and independent retyping confirmed the present assignments for samples exhibiting reciprocal genotype discrepancies with an earlier dataset. Analysis of extended class I variation within defined assay boundaries revealed that most of the 78 common three-field HLA lineages were dominated by a single extended sequence group. However, eleven lineages exhibited substantial heterogeneity, with the predominant group accounting for less than 80% of observed copies. The distinguishing sequence differences were noncoding, involving intronic and 3′ untranslated regions, and their distributions varied among ancestral populations. These findings identify recurrent, population-relevant variants for which functional consequences remain to be established. Population analyses demonstrated extensive allelic diversity at classical class I loci and DRB1, whereas the greatest between-population differentiation occurred at selected class II and DRB-linked loci. Most common alleles were shared among populations but differed substantially in frequency. Multilocus haplotypes revealed characteristic population-associated combinations of HLA and MIC alleles and provided the basis for predicting MIC genotypes from existing HLA typing. Using two-field HLA-B and HLA-C genotypes, five-fold cross-validation achieved exact genotype prediction accuracies of 77.3% for MICA and 53.6% for MICB, compared with 4.6% and 21.6%, respectively, without HLA information. Together, these results provide an extended-resolution HLA and MIC reference resource, demonstrate the limited routine utility of universal fourth-field typing while identifying specific variants for functional investigation, and establish the potential for recovering MIC variation from existing HLA-typed cohorts. The resource also supports future investigations of MHC variation underlying disease associations and transplantation outcomes.
