## Supplementary material for "High-resolution HLA and MICA/MICB typing of the 1000 Genomes panel: a resource for precision medicine": all supplementary files: SupplementaryTable2_Allele_landscape.xlsx

### Sheet: Common allele frequencies
Locus	Reported type	Pooled frequency	Allele class	Cramér’s V	Highest-frequency group	Enrichment ratio	Groups observed	AFR	AMR	EAS	EUR	SAS	Focus set
A	A*02:01:01	0.130732	Moderately differentiated	0.270574	EUR	2.56368	5	0.11213	0.233096	0.0777778	0.291768	0.0322284	TRUE
A	A*24:02:01	0.0983508	Moderately differentiated	0.216821	EAS	2.10775	5	0.00916784	0.13879	0.185185	0.0883777	0.115101	TRUE
A	A*11:01:01	0.0965406	Moderately differentiated	0.289743	EAS	3.3901	5	0.000705219	0.0409253	0.218519	0.0569007	0.1593	TRUE
A	A*01:01:01	0.0722043	Moderately differentiated	0.226752	SAS	3.02886	5	0.0239774	0.0498221	0.0203704	0.119855	0.162063	TRUE
A	A*03:01:01	0.0671762	Moderately differentiated	0.177979	EUR	2.88264	5	0.0634697	0.0871886	0.0138889	0.153753	0.0488029	FALSE
A	A*33:03:01	0.057321	Public	0.148829	SAS	2.30121	5	0.0585331	0.00711744	0.087963	0.00484262	0.0911602	FALSE
A	A*23:01:01	0.0325825	Moderately differentiated	0.211615	AFR	8.28921	4	0.0909732	0.0177936	0	0.0205811	0.00552486	TRUE
A	A*30:01:01	0.0305712	Moderately differentiated	0.162891	AFR	5.60374	5	0.0747532	0.0160142	0.0157407	0.0133172	0.00828729	TRUE
A	A*26:01:01	0.0291633	Public	0.0890954	SAS	2.42779	5	0.0148096	0.0142349	0.0277778	0.0326877	0.0543278	FALSE
A	A*30:02:01	0.0279566	Moderately differentiated	0.184452	AFR	5.60845	4	0.0733427	0.0338078	0	0.0157385	0.00276243	TRUE
A	A*31:01:02	0.0251408	Public	0.0885675	AMR	1.9373	5	0.00634697	0.0462633	0.0388889	0.0254237	0.0248619	FALSE
A	A*68:02:01	0.0249397	Moderately differentiated	0.207373	AFR	10.0496	3	0.0747532	0.024911	0	0.00484262	0	TRUE
A	A*02:07:01	0.0241352	Population-private	0.298542	EAS	Not finite (private within panel)	1	0	0	0.111111	0	0	TRUE
A	A*32:01:01	0.020716	Public	0.107913	EUR	2.34624	5	0.0105783	0.0142349	0.0037037	0.0399516	0.0395948	FALSE
A	A*68:01:02	0.0199115	Broadly shared	0.144045	SAS	2.87434	4	0	0.0427046	0.00462963	0.0205811	0.0488029	FALSE
A	A*29:02:01	0.0189059	Superpop-enriched	0.135689	AMR	3.35577	3	0.0239774	0.0516014	0	0.0375303	0	TRUE
A	A*02:11:01	0.0183025	Moderately differentiated	0.205058	SAS	8.68624	3	0.000705219	0.0302491	0	0	0.0672192	TRUE
A	A*02:06:01	0.0172969	Superpop-enriched	0.140325	EAS	4.44121	3	0	0.0213523	0.0472222	0	0.0211786	TRUE
A	A*74:01:01	0.0164924	Moderately differentiated	0.194945	AFR	41.7471	2	0.0557123	0.00533808	0	0	0	TRUE
A	A*02:03:01	0.015889	Moderately differentiated	0.170711	EAS	11.109	2	0	0	0.0537037	0	0.019337	TRUE
A	A*68:01:01	0.0152856	Public	0.0804801	AFR	2.75711	5	0.0282087	0.0088968	0.000925926	0.0145278	0.0165746	FALSE
A	A*34:02:01	0.0134755	Moderately differentiated	0.177557	AFR	51.5233	2	0.0458392	0.00355872	0	0	0	TRUE
A	A*02:02:01	0.0124698	Moderately differentiated	0.15375	AFR	12.4562	2	0.038787	0.0124555	0	0	0	TRUE
A	A*36:01:01	0.0112631	Population-private	0.16897	AFR	Not finite (private within panel)	1	0.0394922	0	0	0	0	TRUE
B	B*35:01:01	0.0627514	Public	0.0910874	AFR	1.62424	5	0.0895628	0.0658363	0.0342593	0.0762712	0.0441989	FALSE
B	B*07:02:01	0.0539019	Public	0.112374	EUR	2.36885	5	0.0578279	0.0533808	0.0259259	0.104116	0.038674	FALSE
B	B*51:01:01	0.0492759	Public	0.0901483	EUR	1.55467	5	0.022567	0.0480427	0.0472222	0.0726392	0.0690608	FALSE
B	B*53:01:01	0.0468624	Highly differentiated	0.317869	AFR	26.8811	4	0.153032	0.0124555	0	0.00847458	0.00184162	TRUE
B	B*58:01:01	0.0384151	Public	0.111461	AFR	2.50427	5	0.0627645	0.00711744	0.0518519	0.0108959	0.0303867	FALSE
B	B*08:01:01	0.034996	Public	0.122323	EUR	2.70537	5	0.0282087	0.0284698	0.00462963	0.0738499	0.0478821	FALSE
B	B*40:01:02	0.034996	Moderately differentiated	0.198381	EAS	5.11848	5	0.00423131	0.0124555	0.0990741	0.0460048	0.014733	TRUE
B	B*44:03:01	0.0347949	Public	0.115499	EUR	1.85397	5	0.045134	0.0569395	0.0240741	0.059322	0.00184162	FALSE
B	B*46:01:01	0.031778	Population-private	0.343914	EAS	Not finite (private within panel)	1	0	0	0.146296	0	0	TRUE
B	B*57:01:01	0.0307723	Moderately differentiated	0.192752	SAS	5.17369	5	0.00141044	0.0177936	0.0111111	0.0387409	0.0893186	TRUE
B	B*52:01:01	0.0291633	Moderately differentiated	0.205537	SAS	7.41127	5	0.000705219	0.0088968	0.0342593	0.00484262	0.0902394	TRUE
B	B*18:01:01	0.0263475	Public	0.0881548	AMR	1.73827	5	0.0331453	0.0427046	0.0037037	0.0411622	0.0202578	FALSE
B	B*40:06:01	0.0245374	Moderately differentiated	0.220203	SAS	13.3215	4	0.000705219	0	0.0240741	0.00121065	0.0865562	TRUE
B	B*15:01:01	0.0211183	Public	0.114898	EUR	2.42918	5	0.000705219	0.0231317	0.0361111	0.0447942	0.0138122	FALSE
B	B*35:03:01	0.0205149	Moderately differentiated	0.154707	SAS	5.11025	5	0.00141044	0.0106762	0.00740741	0.0266344	0.0589319	TRUE
B	B*15:02:01	0.0205149	Moderately differentiated	0.164763	SAS	4.13702	2	0	0	0.0462963	0	0.0478821	TRUE
B	B*44:02:01	0.0183025	Moderately differentiated	0.189675	EUR	7.04818	5	0.00352609	0.0284698	0.0037037	0.0726392	0.00552486	TRUE
B	B*44:03:02	0.0183025	Moderately differentiated	0.200905	SAS	18.177	4	0.00423131	0.00355872	0.00740741	0	0.0690608	TRUE
B	B*15:03:01	0.0170957	Moderately differentiated	0.192314	AFR	27.0974	3	0.0564175	0.00711744	0	0.00121065	0	TRUE
B	B*42:01:01	0.0168946	Moderately differentiated	0.200804	AFR	64.9986	2	0.0578279	0.00355872	0	0	0	TRUE
B	B*45:01:01	0.0150845	Moderately differentiated	0.155027	AFR	9.90604	3	0.0444288	0.0106762	0	0.00726392	0	TRUE
B	B*13:01:01	0.0148833	Moderately differentiated	0.185173	EAS	18.8735	2	0	0	0.0564815	0	0.0119705	TRUE
B	B*40:02:01	0.0146822	Broadly shared	0.148295	AMR	3.85002	4	0.000705219	0.044484	0.037037	0.00847458	0	TRUE
B	B*13:02:01	0.01428	Public	0.060836	EUR	2.73522	5	0.0112835	0.00533808	0.0157407	0.0290557	0.0101289	FALSE
B	B*49:01:01	0.01428	Broadly shared	0.0994697	AFR	2.91252	4	0.028914	0.0142349	0	0.0217918	0.00368324	FALSE
B	B*15:10:01	0.0138777	Moderately differentiated	0.176507	AFR	51.2715	3	0.0465444	0.00177936	0.00185185	0	0	TRUE
B	B*14:02:01	0.0116653	Moderately differentiated	0.154944	AMR	8.61488	3	0.00987306	0.0551601	0	0.0157385	0	TRUE
B	B*27:05:02	0.0114642	Public	0.14392	EUR	8.11956	5	0.00211566	0.0088968	0.000925926	0.0447942	0.0101289	TRUE
B	B*57:03:01	0.0104586	Superpop-enriched	0.146091	AFR	20.6761	3	0.0338505	0.00533808	0	0.00121065	0	TRUE
B	B*38:02:01	0.0100563	Superpop-enriched	0.124858	EAS	7.80784	2	0	0	0.0305556	0	0.0156538	TRUE
C	C*04:01:01	0.143403	Moderately differentiated	0.226133	AFR	2.06565	5	0.242595	0.19573	0.0342593	0.1477	0.092081	TRUE
C	C*07:02:01	0.105994	Public	0.128775	EAS	1.58595	5	0.0486601	0.11032	0.156481	0.11138	0.124309	FALSE
C	C*06:02:01	0.0800483	Public	0.136771	SAS	2.2379	5	0.0712271	0.0462633	0.037037	0.0956416	0.139963	FALSE
C	C*01:02:01	0.0703942	Moderately differentiated	0.265263	EAS	3.9721	5	0.00705219	0.0996441	0.188889	0.0411622	0.0423573	TRUE
C	C*03:04:01	0.0543041	Moderately differentiated	0.190528	EAS	2.70021	5	0.0141044	0.0836299	0.121296	0.0653753	0.0165746	FALSE
C	C*16:01:01	0.0464602	Moderately differentiated	0.23008	AFR	4.77217	3	0.116361	0.0551601	0	0.0423729	0	TRUE
C	C*07:01:01	0.039823	Moderately differentiated	0.195276	EUR	4.21406	4	0.0401975	0.0551601	0	0.115012	0.0138122	TRUE
C	C*15:02:01	0.0360016	Moderately differentiated	0.19689	SAS	4.87511	5	0.00141044	0.0320285	0.025	0.0254237	0.10221	TRUE
C	C*12:02:02	0.0351971	Moderately differentiated	0.220228	SAS	6.83346	5	0.00141044	0.0088968	0.0462963	0.00484262	0.104972	TRUE
C	C*03:03:01	0.0345937	Public	0.143693	EAS	2.85577	5	0.00493653	0.0213523	0.075	0.0520581	0.0267035	FALSE
C	C*08:01:01	0.0321802	Moderately differentiated	0.194765	EAS	4.78128	3	0	0.0284698	0.087963	0	0.0451197	TRUE
C	C*03:02:02	0.0287611	Public	0.111468	EAS	3.24631	5	0.0317348	0.00177936	0.0555556	0.00363196	0.0313076	TRUE
C	C*12:03:01	0.0285599	Public	0.106475	EUR	2.35657	5	0.0112835	0.0320285	0.0138889	0.0581114	0.0414365	FALSE
C	C*05:01:01	0.0265487	Moderately differentiated	0.167444	EUR	3.54456	5	0.01622	0.0569395	0.0037037	0.0762712	0.0092081	TRUE
C	C*14:02:01	0.0257442	Public	0.0975441	EAS	2.55207	5	0.00916784	0.0106762	0.0490741	0.0230024	0.03407	FALSE
C	C*17:01:01	0.0237329	Moderately differentiated	0.218501	AFR	20.3781	3	0.0761636	0.0088968	0	0.00605327	0	TRUE
C	C*02:10:01	0.0185036	Moderately differentiated	0.201469	AFR	29.4685	3	0.061354	0.00711744	0	0.00121065	0	TRUE
C	C*07:18:01	0.0185036	Moderately differentiated	0.185633	AFR	16.0841	3	0.0578279	0.00711744	0	0.00726392	0	TRUE
C	C*08:02:01	0.0181014	Broadly shared	0.139428	AMR	4.51309	4	0.0232722	0.0587189	0.000925926	0.027845	0	TRUE
C	C*07:06:01	0.0162912	Moderately differentiated	0.201832	SAS	24.8472	4	0.00211566	0.00177936	0.00648148	0	0.0644567	TRUE
C	C*02:02:02	0.01428	Public	0.120224	EUR	5.49903	5	0.0126939	0.0106762	0.000925926	0.0447942	0.00828729	TRUE
C	C*07:01:02	0.0124698	Public	0.0710462	AFR	2.59319	5	0.022567	0.0106762	0.000925926	0.00847458	0.014733	FALSE
C	C*15:05:02	0.0122687	Public	0.0354536	AFR	1.61189	5	0.01622	0.00711744	0.0157407	0.00726392	0.0101289	FALSE
C	C*07:04:01	0.0118665	Public	0.0424717	SAS	1.65938	5	0.0155148	0.00177936	0.00833333	0.0121065	0.0156538	FALSE
DPA1	DPA1*01:03:01	0.485921	Highly differentiated	0.434841	EUR	1.71295	5	0.251763	0.702847	0.315741	0.803874	0.606814	TRUE
DPA1	DPA1*02:01:01	0.182422	Moderately differentiated	0.165121	SAS	1.74318	5	0.212976	0.188612	0.103704	0.113801	0.269797	FALSE
DPA1	DPA1*02:02:02	0.182019	Highly differentiated	0.507678	EAS	8.01409	5	0.188999	0.024911	0.52963	0.0145278	0.0359116	TRUE
DPA1	DPA1*02:01:08	0.0400241	Highly differentiated	0.303603	AFR	34.7004	3	0.133992	0.0142349	0	0.00121065	0	TRUE
DPA1	DPA1*03:01:01	0.0353982	Moderately differentiated	0.282846	AFR	29.4167	2	0.117772	0.0160142	0	0	0	TRUE
DPA1	DPA1*02:07:01	0.0189059	Moderately differentiated	0.155187	SAS	5.7273	4	0	0.0177936	0.0148148	0.00726392	0.0570902	TRUE
DPA1	DPA1*02:01:02	0.0104586	Superpop-enriched	0.132116	EUR	7.5411	3	0.00987306	0.0106762	0	0.0387409	0	TRUE
DPB1	DPB1*04:01:01	0.186645	Highly differentiated	0.381071	EUR	2.41782	5	0.0324401	0.224199	0.0638889	0.394673	0.332413	TRUE
DPB1	DPB1*02:01:02	0.141995	Public	0.106447	SAS	1.57212	5	0.110014	0.0907473	0.167593	0.128329	0.195212	FALSE
DPB1	DPB1*01:01:01	0.114441	Highly differentiated	0.457855	AFR	13.3572	5	0.344147	0.0373665	0.00185185	0.0435835	0.0202578	TRUE
DPB1	DPB1*05:01:01	0.0880933	Highly differentiated	0.52532	EAS	31.3708	5	0.00141044	0.0142349	0.37037	0.0242131	0.00736648	TRUE
DPB1	DPB1*04:02:01	0.0760257	Highly differentiated	0.310573	AMR	4.90214	5	0.0077574	0.281139	0.037963	0.121065	0.0626151	TRUE
DPB1	DPB1*13:01:01	0.0472647	Public	0.107369	SAS	2.32513	5	0.0394922	0.024911	0.0592593	0.0157385	0.0810313	FALSE
DPB1	DPB1*03:01:01	0.0466613	Public	0.136868	EUR	2.7658	5	0.0155148	0.0427046	0.05	0.104116	0.0423573	FALSE
DPB1	DPB1*105:01:01	0.0386163	Moderately differentiated	0.266967	AFR	13.8757	5	0.119182	0.0266904	0.00185185	0.00121065	0.00460405	TRUE
DPB1	DPB1*17:01:01	0.0307723	Public	0.114264	AFR	3.10887	5	0.061354	0.0266904	0.012963	0.0217918	0.0174954	TRUE
DPB1	DPB1*14:01:01	0.0301689	Moderately differentiated	0.159751	AMR	3.20512	5	0.00211566	0.0800712	0.0222222	0.0157385	0.0598527	TRUE
DPB1	DPB1*02:02:01	0.0221239	Moderately differentiated	0.228709	EAS	12.7697	5	0.000705219	0.0177936	0.0851852	0.00726392	0.00092081	TRUE
DPB1	DPB1*104:01:01	0.0195093	Public	0.0523272	EUR	1.71182	5	0.0260931	0.0177936	0.012037	0.0290557	0.0119705	FALSE
DPB1	DPB1*09:01:01	0.0195093	Moderately differentiated	0.160043	SAS	6.43957	4	0	0.00711744	0.0240741	0.00484262	0.058011	TRUE
DPB1	DPB1*11:01:01	0.0162912	Superpop-enriched	0.116833	AMR	2.87898	3	0.028914	0.0373665	0	0.0230024	0	FALSE
DPB1	DPB1*131:01:01	0.0130732	Moderately differentiated	0.178328	AFR	149.123	2	0.045134	0	0	0.00121065	0	TRUE
DPB1	DPB1*26:01:02	0.0106597	Moderately differentiated	0.182447	SAS	66.2983	2	0	0	0.00277778	0	0.0460405	TRUE
DQA1	DQA1*01:02:01	0.168745	Moderately differentiated	0.206541	AFR	2.41312	5	0.286319	0.0782918	0.131481	0.156174	0.108656	TRUE
DQA1	DQA1*02:01:01	0.110821	Moderately differentiated	0.171186	SAS	2.21068	5	0.0923836	0.0871886	0.0425926	0.134383	0.197053	FALSE
DQA1	DQA1*05:05:01	0.103982	Moderately differentiated	0.160818	AFR	1.75576	5	0.157969	0.115658	0.0675926	0.141646	0.0349908	FALSE
DQA1	DQA1*01:03:01	0.0983508	Moderately differentiated	0.232492	SAS	3.42665	5	0.038787	0.0533808	0.106481	0.059322	0.220994	TRUE
DQA1	DQA1*03:01:01	0.0649638	Moderately differentiated	0.194221	AMR	3.06002	5	0.00916784	0.172598	0.0574074	0.0835351	0.0755064	TRUE
DQA1	DQA1*05:01:01	0.0645615	Public	0.0954308	EUR	1.74852	5	0.0528914	0.0782918	0.0333333	0.104116	0.0736648	FALSE
DQA1	DQA1*03:03:01	0.0575221	Public	0.115122	AFR	1.98943	5	0.090268	0.0480427	0.0657407	0.0520581	0.0156538	FALSE
DQA1	DQA1*01:01:01	0.0498793	Moderately differentiated	0.154133	EUR	2.68773	5	0.0169252	0.0729537	0.0462963	0.115012	0.0349908	FALSE
DQA1	DQA1*04:01:01	0.0452534	Public	0.148755	AMR	2.28175	5	0.074048	0.0871886	0.0157407	0.0556901	0.00736648	FALSE
DQA1	DQA1*03:02:01	0.0438455	Moderately differentiated	0.287735	EAS	7.05204	4	0	0.0640569	0.15	0.0108959	0.0101289	TRUE
DQA1	DQA1*06:01:01	0.0355994	Moderately differentiated	0.218064	EAS	5.63313	3	0	0	0.0962963	0.00484262	0.0635359	TRUE
DQA1	DQA1*01:05:01	0.0353982	Public	0.108421	SAS	2.21922	5	0.0550071	0.0142349	0.0194444	0.0108959	0.0552486	FALSE
DQA1	DQA1*01:04:01	0.0269509	Moderately differentiated	0.201353	EAS	7.46469	5	0.00282087	0.0088968	0.087037	0.0266344	0.00828729	TRUE
DQA1	DQA1*01:02:02	0.0259453	Public	0.0957556	EAS	3.0226	5	0.0218618	0.0142349	0.0537037	0.0230024	0.0119705	TRUE
DQA1	DQA1*01:01:02	0.0181014	Public	0.134938	AFR	3.68086	5	0.0423131	0.0320285	0.000925926	0.0121065	0.00092081	TRUE
DQA1	DQA1*01:04:02	0.0138777	Moderately differentiated	0.207971	SAS	52.5353	3	0	0.00177936	0.00277778	0	0.0598527	TRUE
DQA1	DQA1*04:01:02	0.0116653	Moderately differentiated	0.156233	AFR	31.4556	2	0.0380818	0	0	0.00484262	0	TRUE
DQA1	DQA1*05:03:01	0.0108608	Moderately differentiated	0.180619	AMR	14.0698	5	0.00141044	0.0622776	0.0111111	0.00242131	0.00276243	TRUE
DQB1	DQB1*03:01:01	0.135157	Moderately differentiated	0.158108	EAS	1.35207	5	0.0564175	0.179715	0.185185	0.182809	0.128913	FALSE
DQB1	DQB1*05:01:01	0.111424	Moderately differentiated	0.15363	AFR	1.78194	5	0.169252	0.119217	0.0416667	0.138015	0.0810313	FALSE
DQB1	DQB1*02:02:01	0.0961384	Public	0.136036	AFR	1.85809	5	0.145275	0.0818505	0.0324074	0.094431	0.104052	FALSE
DQB1	DQB1*06:02:01	0.0897023	Moderately differentiated	0.222834	AFR	3.22217	5	0.181241	0.0533808	0.05	0.104116	0.0174954	TRUE
DQB1	DQB1*03:02:01	0.0792438	Moderately differentiated	0.16238	AMR	2.78013	5	0.038787	0.190391	0.0648148	0.0883777	0.0819521	FALSE
DQB1	DQB1*03:03:02	0.0734111	Moderately differentiated	0.218592	EAS	2.91943	5	0.00352609	0.069395	0.161111	0.0520581	0.0957643	TRUE
DQB1	DQB1*06:01:01	0.0697908	Highly differentiated	0.301817	SAS	4.93036	5	0.000705219	0.0124555	0.12963	0.00363196	0.180479	TRUE
DQB1	DQB1*02:01:01	0.0629525	Public	0.095687	EUR	1.74035	5	0.0493653	0.0782918	0.0333333	0.101695	0.072744	FALSE
DQB1	DQB1*04:02:01	0.0494771	Public	0.144284	AMR	2.26875	5	0.0747532	0.0960854	0.0185185	0.0641646	0.0119705	FALSE
DQB1	DQB1*05:02:01	0.0484714	Moderately differentiated	0.155864	EAS	3.81044	5	0.0324401	0.0142349	0.110185	0.0266344	0.0423573	TRUE
DQB1	DQB1*03:19:01	0.0370072	Moderately differentiated	0.284927	AFR	31.2988	3	0.122003	0.00711744	0	0.00847458	0	TRUE
DQB1	DQB1*05:03:01	0.036605	Public	0.138857	SAS	3.16152	5	0.0105783	0.0124555	0.0481481	0.027845	0.0782689	TRUE
DQB1	DQB1*06:03:01	0.0355994	Public	0.11428	EUR	1.83761	5	0.0218618	0.044484	0.00740741	0.0605327	0.058011	FALSE
DQB1	DQB1*06:09:01	0.0201126	Public	0.107578	AFR	4.37652	5	0.0437236	0.00533808	0.0138889	0.00968523	0.0110497	TRUE
DQB1	DQB1*06:04:01	0.0176991	Public	0.059834	EUR	2.01924	5	0.0112835	0.0177936	0.0231481	0.031477	0.0101289	FALSE
DQB1	DQB1*04:01:01	0.0114642	Moderately differentiated	0.19988	EAS	225.244	2	0	0	0.0518519	0	0.00092081	TRUE
DRB1	DRB1*07:01:01	0.10177	Moderately differentiated	0.191531	SAS	2.42611	5	0.0627645	0.0836299	0.0425926	0.134383	0.196133	FALSE
DRB1	DRB1*15:01:01	0.0683829	Moderately differentiated	0.172916	EUR	1.87294	5	0.00634697	0.044484	0.0916667	0.115012	0.103131	FALSE
DRB1	DRB1*03:01:01	0.0631537	Public	0.0986278	EUR	1.80045	5	0.0486601	0.0747331	0.0333333	0.104116	0.0745856	FALSE
DRB1	DRB1*09:01:02	0.0571199	Moderately differentiated	0.218823	EAS	4.30199	5	0.0479549	0.0658363	0.146296	0.0121065	0.0101289	TRUE
DRB1	DRB1*13:01:01	0.0458568	Public	0.0995453	SAS	1.54431	5	0.0564175	0.0462633	0.00740741	0.0544794	0.0635359	FALSE
DRB1	DRB1*13:02:01	0.0450523	Public	0.105956	AFR	2.4995	5	0.0782793	0.0231317	0.037037	0.0411622	0.0239411	FALSE
DRB1	DRB1*15:02:01	0.039823	Moderately differentiated	0.221837	SAS	5.28063	5	0.000705219	0.0124555	0.0648148	0.00363196	0.107735	TRUE
DRB1	DRB1*01:01:01	0.0394208	Moderately differentiated	0.172963	EUR	3.70687	5	0.0176305	0.0569395	0.0203704	0.110169	0.0239411	TRUE
DRB1	DRB1*15:03:01	0.0355994	Moderately differentiated	0.294789	AFR	68.5656	2	0.122003	0.00711744	0	0	0	TRUE
DRB1	DRB1*12:02:01	0.0323813	Moderately differentiated	0.230506	EAS	8.4312	2	0	0	0.100926	0	0.0478821	TRUE
DRB1	DRB1*11:01:01	0.0321802	Public	0.1159	EUR	2.15272	5	0.00352609	0.024911	0.0444444	0.0605327	0.0395948	FALSE
DRB1	DRB1*11:01:02	0.0287611	Moderately differentiated	0.25428	AFR	33.896	3	0.0959097	0.0088968	0	0.00242131	0	TRUE
DRB1	DRB1*10:01:01	0.0285599	Public	0.0963679	SAS	2.96515	5	0.0317348	0.0124555	0.0194444	0.0108959	0.0552486	FALSE
DRB1	DRB1*04:05:01	0.0235318	Moderately differentiated	0.153641	EAS	6.02747	5	0.0211566	0.0142349	0.0657407	0.00363196	0.00460405	TRUE
DRB1	DRB1*03:02:01	0.0235318	Moderately differentiated	0.226616	AFR	24.9124	2	0.077574	0.0124555	0	0	0	TRUE
DRB1	DRB1*04:03:01	0.0201126	Public	0.11599	SAS	2.95335	5	0.00141044	0.0284698	0.0203704	0.0121065	0.0460405	FALSE
DRB1	DRB1*14:54:01	0.0197104	Public	0.126531	EAS	5.01425	5	0.0119887	0.00355872	0.0518519	0.0193705	0.00644567	TRUE
DRB1	DRB1*16:02:01	0.0195093	Public	0.122228	EAS	3.51165	5	0.0141044	0.0320285	0.0472222	0.00121065	0.00644567	TRUE
DRB1	DRB1*12:01:01	0.019107	Public	0.0765501	AFR	2.09825	5	0.0303244	0.0106762	0.025	0.0193705	0.00276243	FALSE
DRB1	DRB1*08:03:02	0.0185036	Moderately differentiated	0.198778	EAS	15.4548	3	0	0	0.0685185	0.00484262	0.0128913	TRUE
DRB1	DRB1*08:04:01	0.0185036	Moderately differentiated	0.197998	AFR	28.8758	3	0.0606488	0.00355872	0	0.00484262	0	TRUE
DRB1	DRB1*13:03:01	0.0176991	Moderately differentiated	0.154387	AFR	7.06446	3	0.0486601	0.0142349	0	0.0133172	0	TRUE
DRB1	DRB1*01:02:01	0.0170957	Public	0.128501	AFR	3.37412	5	0.038787	0.0320285	0.000925926	0.0121065	0.00092081	TRUE
DRB1	DRB1*04:04:01	0.0168946	Public	0.135186	AMR	3.30531	5	0.00282087	0.0498221	0.00462963	0.0399516	0.0128913	TRUE
DRB1	DRB1*11:02:01	0.0162912	Moderately differentiated	0.155109	AFR	8.40883	3	0.0465444	0.0124555	0	0.00968523	0	TRUE
DRB1	DRB1*04:01:01	0.0160901	Moderately differentiated	0.154732	EUR	8.31012	5	0.00846262	0.00533808	0.0037037	0.059322	0.0110497	TRUE
DRB1	DRB1*14:04:01	0.0156879	Moderately differentiated	0.191034	SAS	18.5727	3	0	0.00177936	0.0111111	0	0.0598527	TRUE
DRB1	DRB1*08:02:01	0.0136766	Moderately differentiated	0.168786	AMR	8.98904	5	0.000705219	0.0658363	0.0175926	0.00363196	0.00736648	TRUE
DRB1	DRB1*11:04:01	0.0102574	Public	0.113699	EUR	4.32107	5	0.00141044	0.0177936	0.000925926	0.0326877	0.0101289	TRUE
DRB1	DRB1*08:01:01	0.0100563	Moderately differentiated	0.188616	EUR	23.0692	4	0	0.00533808	0.000925926	0.0520581	0.00276243	TRUE
DRB3	DRB3*02:02:01	0.541852	Public	0.0873914	SAS	1.21853	5	0.536269	0.464865	0.528351	0.521036	0.624658	FALSE
DRB3	DRB3*01:01:02	0.179792	Moderately differentiated	0.279804	AMR	2.25093	5	0.11399	0.4	0.110825	0.346278	0.139726	TRUE
DRB3	DRB3*03:01:01	0.140664	Moderately differentiated	0.159212	AFR	2.11997	5	0.209845	0.102703	0.100515	0.113269	0.0794521	FALSE
DRB3	DRB3*03:01:03	0.0733036	Highly differentiated	0.384836	EAS	6.94687	2	0	0	0.247423	0	0.142466	TRUE
DRB3	DRB3*01:62:01	0.0529965	Moderately differentiated	0.29187	AFR	50.3238	2	0.13601	0.0108108	0	0	0	TRUE
DRB4	DRB4*01:03:01	0.607334	Moderately differentiated	0.150369	EAS	1.25609	5	0.488152	0.589372	0.710843	0.566524	0.619632	FALSE
DRB4	DRB4*01:01:01	0.148969	Highly differentiated	0.473612	AFR	4.60946	5	0.478673	0.173913	0.0060241	0.223176	0.0122699	TRUE
DRB4	DRB4*01:03:01:02N	0.119175	Highly differentiated	0.359127	SAS	5.29267	5	0.0189573	0.0338164	0.0331325	0.145923	0.306748	TRUE
DRB4	DRB4*01:03:02	0.113063	Moderately differentiated	0.295221	EAS	3.10932	5	0.014218	0.198068	0.237952	0.0600858	0.0337423	TRUE
DRB5	DRB5*01:01:01	0.661714	Highly differentiated	0.346977	AFR	1.45804	5	0.894472	0.508475	0.617117	0.831858	0.496454	TRUE
DRB5	DRB5*01:02:01	0.221714	Highly differentiated	0.452659	SAS	4.83326	5	0.00502513	0.118644	0.234234	0.0265487	0.464539	TRUE
DRB5	DRB5*02:02:01	0.0628571	Highly differentiated	0.375117	AMR	7.39066	4	0	0.372881	0.0495495	0.123894	0.0283688	TRUE
DRB5	DRB5*02:21:01	0.0217143	Population-private	0.274591	AFR	Not finite (private within panel)	1	0.0954774	0	0	0	0	TRUE
DRB5	DRB5*01:08:01N	0.0114286	Population-private	0.184405	EAS	Not finite (private within panel)	1	0	0	0.045045	0	0	TRUE
MICA	MICA*002:01	0.198913	Public	0.133845	AMR	1.50498	5	0.25811	0.272242	0.157699	0.160436	0.14733	FALSE
MICA	MICA*004:01	0.120142	Moderately differentiated	0.2666	AFR	3.52512	5	0.249647	0.106762	0.0333952	0.0685358	0.0745856	TRUE
MICA	MICA*008:04	0.117844	Public	0.108132	EUR	1.62268	5	0.131171	0.0800712	0.138219	0.169782	0.0690608	FALSE
MICA	MICA*008:01	0.0902633	Moderately differentiated	0.186044	EUR	2.80567	5	0.0535966	0.0747331	0.0482375	0.207165	0.118785	FALSE
MICA	MICA*010:01	0.0775178	Moderately differentiated	0.291152	EAS	4.16737	5	0.00141044	0.101423	0.210575	0.0514019	0.0478821	TRUE
MICA	MICA*009:01	0.0641454	Moderately differentiated	0.244387	SAS	4.13794	5	0.00352609	0.0498221	0.0510204	0.0576324	0.167587	TRUE
MICA	MICA*027:01	0.0449227	Moderately differentiated	0.177702	SAS	2.22493	5	0.000705219	0.0818505	0.0621521	0.0109034	0.0865562	FALSE
MICA	MICA*019:01	0.0409528	Moderately differentiated	0.19419	EAS	3.82984	5	0.00423131	0.00711744	0.0918367	0.0109034	0.0736648	TRUE
MICA	MICA*017:01	0.0313414	Moderately differentiated	0.194589	SAS	4.78569	5	0.00211566	0.0177936	0.0111317	0.0436137	0.0893186	TRUE
MICA	MICA*012:01	0.0286252	Public	0.126482	EAS	3.94077	5	0.0183357	0.00177936	0.0658627	0.0264798	0.0202578	TRUE
MICA	MICA*018:01	0.025491	Public	0.115361	AFR	2.93252	5	0.0500705	0.0177936	0.00185529	0.0311526	0.0174954	FALSE
MICA	MICA*045:01	0.0177601	Moderately differentiated	0.154833	EAS	10.2521	3	0.00846262	0	0.054731	0	0.0128913	TRUE
MICA	MICA*015:01	0.0148349	Moderately differentiated	0.171141	AFR	21.4612	3	0.0465444	0.00711744	0	0.00155763	0	TRUE
MICA	MICA*049:01	0.0137902	Broadly shared	0.120051	EAS	4.45714	4	0	0.00355872	0.0371058	0.0186916	0.0110497	TRUE
MICA	MICA*009:02	0.0131634	Public	0.0595021	AMR	1.88114	5	0.0197461	0.0213523	0.00278293	0.0109034	0.0119705	FALSE
MICA	MICA*016:01	0.0119097	Superpop-enriched	0.127032	AMR	3.35036	3	0	0.0373665	0	0.0280374	0.0165746	TRUE
MICA	MICA*011:01	0.0114919	Broadly shared	0.133158	AMR	6.15812	4	0.0119887	0.0462633	0.000927644	0.017134	0	TRUE
MICA	MICA*007:01	0.0112829	Public	0.144826	EUR	7.7783	5	0.00211566	0.0088968	0.000927644	0.0482866	0.0128913	TRUE
MICA	MICA*008:13	0.0106561	Superpop-enriched	0.146766	AFR	37.2531	3	0.0338505	0.00177936	0.00185529	0	0	TRUE
MICA	MICA*001:01	0.0100293	Superpop-enriched	0.101457	AMR	3.76097	3	0.0190409	0.0266904	0	0.00934579	0	TRUE
MICB	MICB*005:02	0.436481	Moderately differentiated	0.177656	AMR	1.39764	5	0.40409	0.578292	0.540816	0.367601	0.342541	FALSE
MICB	MICB*002:01	0.188257	Public	0.108502	AFR	1.52807	5	0.247532	0.151246	0.140074	0.165109	0.191529	FALSE
MICB	MICB*004:01	0.133514	Public	0.122996	EUR	1.97641	5	0.140339	0.117438	0.0927644	0.23053	0.116022	FALSE
MICB	MICB*008:01	0.0748015	Public	0.125772	AFR	2.12693	5	0.120592	0.0409253	0.0630798	0.0841121	0.038674	FALSE
MICB	MICB*005:03	0.0553698	Moderately differentiated	0.262492	SAS	6.08763	5	0.000705219	0.0160142	0.0649351	0.0218069	0.157459	TRUE
MICB	MICB*003:01	0.0424154	Moderately differentiated	0.161899	SAS	3.53103	5	0.0260931	0.019573	0.012987	0.0529595	0.0985267	TRUE
MICB	MICB*014:01	0.0215211	Public	0.142476	EAS	5.47131	5	0.0126939	0.00177936	0.0584416	0.0218069	0.00644567	TRUE

### Sheet: Locus summaries
Locus	Individuals	Copies	Observed types	Common types	Mean He	Mean FST	Leading type	Leading frequency
A	2486	4972	99	24	0.899111	0.0467641	A*02:01:01	0.130732
B	2486	4972	162	30	0.95173	0.028035	B*35:01:01	0.0627514
C	2486	4972	83	24	0.910531	0.0348082	C*04:01:01	0.143403
DPA1	2486	4972	45	7	0.558462	0.159903	DPA1*01:03:01	0.485921
DPB1	2486	4972	84	16	0.825637	0.100229	DPB1*04:01:01	0.186645
DQA1	2486	4972	34	18	0.890115	0.0374377	DQA1*01:02:01	0.168745
DQB1	2486	4972	47	16	0.892069	0.035062	DQB1*03:01:01	0.135157
DRB1	2486	4972	86	30	0.933571	0.0323026	DRB1*07:01:01	0.10177
DRB3	1569	2019	17	5	0.609224	0.0602064	DRB3*02:02:01	0.541852
DRB4	1111	1309	6	4	0.53501	0.108059	DRB4*01:03:01	0.607334
DRB5	776	875	11	5	0.433191	0.16636	DRB5*01:01:01	0.661714
MICA	2393	4786	59	20	0.877764	0.0374259	MICA*002:01	0.198913
MICB	2393	4786	26	7	0.720307	0.0299791	MICB*005:02	0.436481

### Sheet: Within-group diversity
Locus	Super-population	Copies	He
A	AFR	1418	0.942249
A	AMR	562	0.902825
A	EAS	1080	0.882027
A	EUR	826	0.85913
A	SAS	1086	0.909325
B	AFR	1418	0.941295
B	AMR	562	0.971024
B	EAS	1080	0.947001
B	EUR	826	0.949434
B	SAS	1086	0.949895
C	AFR	1418	0.900237
C	AMR	562	0.913337
C	EAS	1080	0.899486
C	EUR	826	0.919267
C	SAS	1086	0.920329
DPA1	AFR	1418	0.822522
DPA1	AMR	562	0.468769
DPA1	EAS	1080	0.607831
DPA1	EUR	826	0.338977
DPA1	SAS	1086	0.554211
DPB1	AFR	1418	0.841643
DPB1	AMR	562	0.847963
DPB1	EAS	1080	0.813203
DPB1	EUR	826	0.796613
DPB1	SAS	1086	0.828762
DQA1	AFR	1418	0.859358
DQA1	AMR	562	0.909379
DQA1	EAS	1080	0.911089
DQA1	EUR	826	0.895432
DQA1	SAS	1086	0.875316
DQB1	AFR	1418	0.885708
DQB1	AMR	562	0.884563
DQB1	EAS	1080	0.893488
DQB1	EUR	826	0.896467
DQB1	SAS	1086	0.900118
DRB1	AFR	1418	0.937943
DRB1	AMR	562	0.956947
DRB1	EAS	1080	0.932289
DRB1	EUR	826	0.926273
DRB1	SAS	1086	0.914402
DRB3	AFR	772	0.636883
DRB3	AMR	185	0.612944
DRB3	EAS	388	0.637196
DRB3	EUR	309	0.595511
DRB3	SAS	365	0.563588
DRB4	AFR	211	0.532019
DRB4	AMR	207	0.581997
DRB4	EAS	332	0.436801
DRB4	EUR	233	0.604321
DRB4	SAS	326	0.51991
DRB5	AFR	199	0.190753
DRB5	AMR	59	0.588337
DRB5	EAS	222	0.558193
DRB5	EUR	113	0.2918
DRB5	SAS	282	0.536869
MICA	AFR	1418	0.842664
MICA	AMR	562	0.877212
MICA	EAS	1078	0.884215
MICA	EUR	642	0.883852
MICA	SAS	1086	0.90088
MICB	AFR	1418	0.739897
MICB	AMR	562	0.625277
MICB	EAS	1078	0.667208
MICB	EUR	642	0.773153
MICB	SAS	1086	0.796001

### Sheet: Pairwise differentiation
Locus	Group 1	Group 2	Hudson-type FST
A	AFR	AMR	0.0322999
A	AFR	EAS	0.0693936
A	AFR	EUR	0.0473351
A	AFR	SAS	0.0540714
A	AMR	EAS	0.0498619
A	AMR	EUR	0.0100506
A	AMR	SAS	0.0442622
A	EAS	EUR	0.0739084
A	EAS	SAS	0.0297544
A	EUR	SAS	0.0567029
B	AFR	AMR	0.0224673
B	AFR	EAS	0.0443732
B	AFR	EUR	0.0293106
B	AFR	SAS	0.0408206
B	AMR	EAS	0.0265888
B	AMR	EUR	0.00890571
B	AMR	SAS	0.022943
B	EAS	EUR	0.031429
B	EAS	SAS	0.0300819
B	EUR	SAS	0.0234298
C	AFR	AMR	0.0218417
C	AFR	EAS	0.0762904
C	AFR	EUR	0.0270407
C	AFR	SAS	0.0482645
C	AMR	EAS	0.0328308
C	AMR	EUR	0.00820003
C	AMR	SAS	0.0300574
C	EAS	EUR	0.0425273
C	EAS	SAS	0.0350365
C	EUR	SAS	0.0259923
DPA1	AFR	AMR	0.165082
DPA1	AFR	EAS	0.103434
DPA1	AFR	EUR	0.245216
DPA1	AFR	SAS	0.120136
DPA1	AMR	EAS	0.276574
DPA1	AMR	EUR	0.0195997
DPA1	AMR	SAS	0.0164044
DPA1	EAS	EUR	0.347775
DPA1	EAS	SAS	0.235146
DPA1	EUR	SAS	0.0696658
DPB1	AFR	AMR	0.118051
DPB1	AFR	EAS	0.14934
DPB1	AFR	EUR	0.138587
DPB1	AFR	SAS	0.124117
DPB1	AMR	EAS	0.121339
DPB1	AMR	EUR	0.0370482
DPB1	AMR	SAS	0.0453276
DPB1	EAS	EUR	0.135088
DPB1	EAS	SAS	0.116848
DPB1	EUR	SAS	0.0165438
DQA1	AFR	AMR	0.046689
DQA1	AFR	EAS	0.0482828
DQA1	AFR	EUR	0.0233879
DQA1	AFR	SAS	0.0626689
DQA1	AMR	EAS	0.0302638
DQA1	AMR	EUR	0.0136136
DQA1	AMR	SAS	0.0429904
DQA1	EAS	EUR	0.0319369
DQA1	EAS	SAS	0.0403255
DQA1	EUR	SAS	0.0342187
DQB1	AFR	AMR	0.0434555
DQB1	AFR	EAS	0.0700725
DQB1	AFR	EUR	0.026275
DQB1	AFR	SAS	0.0578662
DQB1	AMR	EAS	0.0364691
DQB1	AMR	EUR	0.00762481
DQB1	AMR	SAS	0.0308442
DQB1	EAS	EUR	0.0339063
DQB1	EAS	SAS	0.0159454
DQB1	EUR	SAS	0.028161
DRB1	AFR	AMR	0.0267341
DRB1	AFR	EAS	0.0450621
DRB1	AFR	EUR	0.0407774
DRB1	AFR	SAS	0.0487794
DRB1	AMR	EAS	0.0254362
DRB1	AMR	EUR	0.0156363
DRB1	AMR	SAS	0.0254359
DRB1	EAS	EUR	0.0392046
DRB1	EAS	SAS	0.0352099
DRB1	EUR	SAS	0.0207501
DRB3	AFR	AMR	0.0807774
DRB3	AFR	EAS	0.0653905
DRB3	AFR	EUR	0.0604963
DRB3	AFR	SAS	0.049007
DRB3	AMR	EAS	0.103149
DRB3	AMR	EUR	0.000859987
DRB3	AMR	SAS	0.0849836
DRB3	EAS	EUR	0.0841629
DRB3	EAS	SAS	0.0151366
DRB3	EUR	SAS	0.0581016
DRB4	AFR	AMR	0.105348
DRB4	AFR	EAS	0.24728
DRB4	AFR	EUR	0.0689436
DRB4	AFR	SAS	0.229554
DRB4	AMR	EAS	0.0381352
DRB4	AMR	EUR	0.0238566
DRB4	AMR	SAS	0.101248
DRB4	EAS	EUR	0.0941207
DRB4	EAS	SAS	0.113541
DRB4	EUR	SAS	0.0585664
DRB5	AFR	AMR	0.2745
DRB5	AFR	EAS	0.158027
DRB5	AFR	EUR	0.0497718
DRB5	AFR	SAS	0.340233
DRB5	AMR	EAS	0.0942976
DRB5	AMR	EUR	0.153941
DRB5	AMR	SAS	0.166076
DRB5	EAS	EUR	0.0985181
DRB5	EAS	SAS	0.0575981
DRB5	EUR	SAS	0.270636
MICA	AFR	AMR	0.0273264
MICA	AFR	EAS	0.0681188
MICA	AFR	EUR	0.044849
MICA	AFR	SAS	0.0568083
MICA	AMR	EAS	0.0293135
MICA	AMR	EUR	0.0270985
MICA	AMR	SAS	0.0256776
MICA	EAS	EUR	0.038246
MICA	EAS	SAS	0.0337382
MICA	EUR	SAS	0.0230824
MICB	AFR	AMR	0.0329378
MICB	AFR	EAS	0.0287947
MICB	AFR	EUR	0.0115252
MICB	AFR	SAS	0.0274821
MICB	AMR	EAS	0.00554417
MICB	AMR	EUR	0.0406254
MICB	AMR	SAS	0.0548586
MICB	EAS	EUR	0.0359341
MICB	EAS	SAS	0.0399736
MICB	EUR	SAS	0.0221152

### Sheet: Notes
Topic	Explanation
Scope	HLA and MIC allele landscape
Typing resolution	HLA labels retain exported resolution. MIC types use up to two reported fields; expression suffixes and shorter/provisional forms are retained without field completion.
Common and focus subsets	Common means pooled frequency ≥1%. Focus means V ≥0.20, private in the sampled panel, or enrichment ≥3; 137 of 206 common types satisfy at least one condition.
Frequency denominators	Frequencies use observed copies per locus and group. DRB3/4/5 are conditional on observed paralogue copies, not all 2,486 individuals. MIC summaries use 2,393 complete paired individuals.
Private within panel	Presence in only one sampled super-population does not establish global absence elsewhere, geographic exclusivity or a novel allele.
Diversity and differentiation	Locus mean He equally weights the five groups; mean Hudson-type FST equally weights ten population pairs. He uses all types, not just common alleles.
Source annotations	All 91 original MIC labels and 9,572 source copy records are in data/processed/MIC_label_inventory.csv and MIC_source_copy_records.csv. Reference naming relations are in reference_naming_audit.csv. These source annotations do not create additional primary types.
All allele frequencies	Complete frequencies and counts for all 759 observed primary types are released in data/results/alleles/all_type_frequencies.csv.
Supporting annotations	Variant and coverage annotations accompanying the analytical HLA calls are in Supplementary Table 7.
