## Supplementary material for "High-resolution HLA and MICA/MICB typing of the 1000 Genomes panel: a resource for precision medicine": all supplementary files: SupplementaryTable4_MIC_prediction.xlsx

### Sheet: Accuracy by input and group
Configuration	Gene	Group	Individuals	Correct genotypes	Exact genotype accuracy	95% CI lower	95% CI upper	Correct baseline genotypes	Baseline accuracy
B2_pooled	MICA	All	2393	1701	0.710823	0.692332	0.728639	109	0.0455495
B2_pooled	MICA	AFR	709	393	0.554302	0.51752	0.590498	71	0.100141
B2_pooled	MICA	AMR	281	185	0.658363	0.60111	0.711345	13	0.0462633
B2_pooled	MICA	EAS	539	421	0.781076	0.744244	0.81393	8	0.0148423
B2_pooled	MICA	EUR	321	253	0.788162	0.740189	0.829319	4	0.0124611
B2_pooled	MICA	SAS	543	449	0.826888	0.792798	0.856385	13	0.0239411
B2_pooled	MICB	All	2393	1078	0.450481	0.430641	0.470479	516	0.215629
B2_pooled	MICB	AFR	709	263	0.370945	0.336173	0.407108	126	0.177715
B2_pooled	MICB	AMR	281	162	0.576512	0.51809	0.632871	105	0.373665
B2_pooled	MICB	EAS	539	303	0.562152	0.519975	0.60345	165	0.306122
B2_pooled	MICB	EUR	321	143	0.445483	0.392075	0.50018	47	0.146417
B2_pooled	MICB	SAS	543	207	0.381215	0.341334	0.422766	73	0.134438
BC2_pooled	MICA	All	2393	1850	0.773088	0.755877	0.789424	109	0.0455495
BC2_pooled	MICA	AFR	709	505	0.712271	0.677874	0.744379	71	0.100141
BC2_pooled	MICA	AMR	281	196	0.697509	0.641436	0.748255	13	0.0462633
BC2_pooled	MICA	EAS	539	431	0.799629	0.76377	0.831248	8	0.0148423
BC2_pooled	MICA	EUR	321	275	0.856698	0.814144	0.890815	4	0.0124611
BC2_pooled	MICA	SAS	543	443	0.815838	0.781056	0.846183	13	0.0239411
BC2_pooled	MICB	All	2393	1283	0.536147	0.516124	0.556054	516	0.215629
BC2_pooled	MICB	AFR	709	352	0.496474	0.459789	0.533197	126	0.177715
BC2_pooled	MICB	AMR	281	160	0.569395	0.510948	0.62597	105	0.373665
BC2_pooled	MICB	EAS	539	307	0.569573	0.527426	0.610736	165	0.306122
BC2_pooled	MICB	EUR	321	171	0.53271	0.478066	0.586581	47	0.146417
BC2_pooled	MICB	SAS	543	293	0.539595	0.49754	0.581093	73	0.134438
BC2_superpop	MICA	All	2393	1867	0.780192	0.763158	0.796328	183	0.076473
BC2_superpop	MICA	AFR	709	507	0.715092	0.680777	0.747088	85	0.119887
BC2_superpop	MICA	AMR	281	194	0.690391	0.634072	0.741576	14	0.0498221
BC2_superpop	MICA	EAS	539	438	0.812616	0.777503	0.843304	46	0.0853432
BC2_superpop	MICA	EUR	321	284	0.884735	0.845162	0.915209	21	0.0654206
BC2_superpop	MICA	SAS	543	444	0.81768	0.78301	0.847886	17	0.0313076
BC2_superpop	MICB	All	2393	1317	0.550355	0.530359	0.57019	484	0.202257
BC2_superpop	MICB	AFR	709	350	0.493653	0.456985	0.530389	109	0.153738
BC2_superpop	MICB	AMR	281	161	0.572954	0.514518	0.629422	105	0.373665
BC2_superpop	MICB	EAS	539	331	0.6141	0.572333	0.654252	165	0.306122
BC2_superpop	MICB	EUR	321	181	0.563863	0.509175	0.617041	36	0.11215
BC2_superpop	MICB	SAS	543	294	0.541436	0.499381	0.582909	69	0.127072
BC3_pooled	MICA	All	2393	1864	0.778939	0.761873	0.79511	109	0.0455495
BC3_pooled	MICA	AFR	709	508	0.716502	0.68223	0.748441	71	0.100141
BC3_pooled	MICA	AMR	281	195	0.69395	0.637752	0.744917	13	0.0462633
BC3_pooled	MICA	EAS	539	446	0.827458	0.793271	0.857011	8	0.0148423
BC3_pooled	MICA	EUR	321	272	0.847352	0.803919	0.88257	4	0.0124611
BC3_pooled	MICA	SAS	543	443	0.815838	0.781056	0.846183	13	0.0239411
BC3_pooled	MICB	All	2393	1304	0.544923	0.524915	0.564787	516	0.215629
BC3_pooled	MICB	AFR	709	359	0.506347	0.469611	0.543015	126	0.177715
BC3_pooled	MICB	AMR	281	160	0.569395	0.510948	0.62597	105	0.373665
BC3_pooled	MICB	EAS	539	318	0.589981	0.547965	0.630724	165	0.306122
BC3_pooled	MICB	EUR	321	175	0.545171	0.490484	0.59879	47	0.146417
BC3_pooled	MICB	SAS	543	292	0.537753	0.4957	0.579276	73	0.134438

### Sheet: Primary per-allele performance
Gene	Group	MIC type	Observed copies	Predicted copies	Correct copies	Sensitivity	Positive predictive value
MICA	All	MICA*001:01	48	45	43	0.895833	0.955556
MICA	All	MICA*002:01	952	1200	897	0.942227	0.7475
MICA	All	MICA*004:01	575	643	532	0.925217	0.827372
MICA	All	MICA*007:01	54	47	47	0.87037	1
MICA	All	MICA*008:01	432	414	382	0.884259	0.922705
MICA	All	MICA*008:02	41	40	35	0.853659	0.875
MICA	All	MICA*008:04	564	548	505	0.89539	0.921533
MICA	All	MICA*008:13	51	48	42	0.823529	0.875
MICA	All	MICA*009:01	307	278	249	0.811075	0.895683
MICA	All	MICA*009:02	63	59	55	0.873016	0.932203
MICA	All	MICA*010:01	371	340	324	0.873315	0.952941
MICA	All	MICA*011:01	55	55	48	0.872727	0.872727
MICA	All	MICA*012:01	137	123	115	0.839416	0.934959
MICA	All	MICA*012:03	1	3	1	1	0.333333
MICA	All	MICA*015:01	71	54	48	0.676056	0.888889
MICA	All	MICA*016:01	57	37	37	0.649123	1
MICA	All	MICA*017:01	150	141	140	0.933333	0.992908
MICA	All	MICA*018:01	122	110	102	0.836066	0.927273
MICA	All	MICA*019:01	196	174	162	0.826531	0.931034
MICA	All	MICA*027:01	215	192	183	0.851163	0.953125
MICA	All	MICA*041	35	1	0	0	0
MICA	All	MICA*045:01	85	81	79	0.929412	0.975309
MICA	All	MICA*049:01	66	91	60	0.909091	0.659341
MICA	All	MICA*110	29	28	17	0.586207	0.607143
MICA	AFR	MICA*001:01	27	25	24	0.888889	0.96
MICA	AFR	MICA*002:01	366	476	355	0.969945	0.745798
MICA	AFR	MICA*004:01	354	358	323	0.912429	0.902235
MICA	AFR	MICA*007:01	3	3	3	1	1
MICA	AFR	MICA*008:01	76	64	53	0.697368	0.828125
MICA	AFR	MICA*008:02	9	8	4	0.444444	0.5
MICA	AFR	MICA*008:04	186	195	168	0.903226	0.861538
MICA	AFR	MICA*008:13	48	46	40	0.833333	0.869565
MICA	AFR	MICA*009:01	5	4	4	0.8	1
MICA	AFR	MICA*009:02	28	24	21	0.75	0.875
MICA	AFR	MICA*010:01	2	1	0	0	0
MICA	AFR	MICA*011:01	17	16	15	0.882353	0.9375
MICA	AFR	MICA*012:01	26	20	20	0.769231	1
MICA	AFR	MICA*012:03	0	1	0		0
MICA	AFR	MICA*015:01	66	51	46	0.69697	0.901961
MICA	AFR	MICA*017:01	3	2	2	0.666667	1
MICA	AFR	MICA*018:01	71	68	63	0.887324	0.926471
MICA	AFR	MICA*019:01	6	6	3	0.5	0.5
MICA	AFR	MICA*027:01	1	0	0	0
MICA	AFR	MICA*041	35	0	0	0
MICA	AFR	MICA*045:01	12	11	11	0.916667	1
MICA	AFR	MICA*110	27	26	16	0.592593	0.615385
MICA	AMR	MICA*001:01	15	15	14	0.933333	0.933333
MICA	AMR	MICA*002:01	153	198	141	0.921569	0.712121
MICA	AMR	MICA*004:01	60	72	54	0.9	0.75
MICA	AMR	MICA*007:01	5	5	5	1	1
MICA	AMR	MICA*008:01	42	40	36	0.857143	0.9
MICA	AMR	MICA*008:02	2	2	2	1	1
MICA	AMR	MICA*008:04	45	40	36	0.8	0.9
MICA	AMR	MICA*008:13	1	1	1	1	1
MICA	AMR	MICA*009:01	28	28	20	0.714286	0.714286
MICA	AMR	MICA*009:02	12	11	11	0.916667	1
MICA	AMR	MICA*010:01	57	40	34	0.596491	0.85
MICA	AMR	MICA*011:01	26	28	22	0.846154	0.785714
MICA	AMR	MICA*012:01	1	1	1	1	1
MICA	AMR	MICA*012:03	1	1	1	1	1
MICA	AMR	MICA*015:01	4	2	2	0.5	1
MICA	AMR	MICA*016:01	21	15	15	0.714286	1
MICA	AMR	MICA*017:01	10	9	9	0.9	1
MICA	AMR	MICA*018:01	10	5	5	0.5	1
MICA	AMR	MICA*019:01	4	5	4	1	0.8
MICA	AMR	MICA*027:01	46	35	34	0.73913	0.971429
MICA	AMR	MICA*049:01	2	3	2	1	0.666667
MICA	AMR	MICA*110	2	2	1	0.5	0.5
MICA	EAS	MICA*002:01	170	202	150	0.882353	0.742574
MICA	EAS	MICA*004:01	36	61	34	0.944444	0.557377
MICA	EAS	MICA*007:01	1	1	1	1	1
MICA	EAS	MICA*008:01	52	49	44	0.846154	0.897959
MICA	EAS	MICA*008:02	17	16	16	0.941176	1
MICA	EAS	MICA*008:04	149	132	128	0.85906	0.969697
MICA	EAS	MICA*008:13	2	1	1	0.5	1
MICA	EAS	MICA*009:01	55	51	47	0.854545	0.921569
MICA	EAS	MICA*009:02	3	3	3	1	1
MICA	EAS	MICA*010:01	227	224	217	0.955947	0.96875
MICA	EAS	MICA*011:01	1	0	0	0
MICA	EAS	MICA*012:01	71	64	57	0.802817	0.890625
MICA	EAS	MICA*017:01	12	12	12	1	1
MICA	EAS	MICA*018:01	2	0	0	0
MICA	EAS	MICA*019:01	99	90	84	0.848485	0.933333
MICA	EAS	MICA*027:01	67	63	61	0.910448	0.968254
MICA	EAS	MICA*045:01	59	57	55	0.932203	0.964912
MICA	EAS	MICA*049:01	40	49	35	0.875	0.714286
MICA	EUR	MICA*001:01	6	5	5	0.833333	1
MICA	EUR	MICA*002:01	103	121	94	0.912621	0.77686
MICA	EUR	MICA*004:01	44	51	43	0.977273	0.843137
MICA	EUR	MICA*007:01	31	29	29	0.935484	1
MICA	EUR	MICA*008:01	133	134	129	0.969925	0.962687
MICA	EUR	MICA*008:02	4	4	4	1	1
MICA	EUR	MICA*008:04	109	106	105	0.963303	0.990566
MICA	EUR	MICA*009:01	37	29	25	0.675676	0.862069
MICA	EUR	MICA*009:02	7	7	7	1	1
MICA	EUR	MICA*010:01	33	35	33	1	0.942857
MICA	EUR	MICA*011:01	11	11	11	1	1
MICA	EUR	MICA*012:01	17	18	17	1	0.944444
MICA	EUR	MICA*012:03	0	1	0		0
MICA	EUR	MICA*015:01	1	0	0	0
MICA	EUR	MICA*016:01	18	11	11	0.611111	1
MICA	EUR	MICA*017:01	28	28	27	0.964286	0.964286
MICA	EUR	MICA*018:01	20	18	17	0.85	0.944444
MICA	EUR	MICA*019:01	7	5	5	0.714286	1
MICA	EUR	MICA*027:01	7	6	6	0.857143	1
MICA	EUR	MICA*041	0	1	0		0
MICA	EUR	MICA*049:01	12	14	12	1	0.857143
MICA	SAS	MICA*002:01	160	203	157	0.98125	0.773399
MICA	SAS	MICA*004:01	81	101	78	0.962963	0.772277
MICA	SAS	MICA*007:01	14	9	9	0.642857	1
MICA	SAS	MICA*008:01	129	127	120	0.930233	0.944882
MICA	SAS	MICA*008:02	9	10	9	1	0.9
MICA	SAS	MICA*008:04	75	75	68	0.906667	0.906667
MICA	SAS	MICA*009:01	182	166	153	0.840659	0.921687
MICA	SAS	MICA*009:02	13	14	13	1	0.928571
MICA	SAS	MICA*010:01	52	40	40	0.769231	1
MICA	SAS	MICA*012:01	22	20	20	0.909091	1
MICA	SAS	MICA*015:01	0	1	0		0
MICA	SAS	MICA*016:01	18	11	11	0.611111	1
MICA	SAS	MICA*017:01	97	90	90	0.927835	1
MICA	SAS	MICA*018:01	19	19	17	0.894737	0.894737
MICA	SAS	MICA*019:01	80	68	66	0.825	0.970588
MICA	SAS	MICA*027:01	94	88	82	0.87234	0.931818
MICA	SAS	MICA*045:01	14	13	13	0.928571	1
MICA	SAS	MICA*049:01	12	25	11	0.916667	0.44
MICB	All	MICB*002:01	901	785	587	0.651498	0.747771
MICB	All	MICB*003:01	203	180	157	0.773399	0.872222
MICB	All	MICB*004:01	639	685	424	0.663537	0.618978
MICB	All	MICB*005:01	38	25	22	0.578947	0.88
MICB	All	MICB*005:02	2089	2238	1728	0.82719	0.772118
MICB	All	MICB*005:03	265	349	202	0.762264	0.578797
MICB	All	MICB*005:06	37	44	31	0.837838	0.704545
MICB	All	MICB*005:08	25	25	23	0.92	0.92
MICB	All	MICB*006:01	3	2	0	0	0
MICB	All	MICB*008:01	358	318	248	0.692737	0.779874
MICB	All	MICB*009:01N	35	32	26	0.742857	0.8125
MICB	All	MICB*014:01	103	63	43	0.417476	0.68254
MICB	All	MICB*024:01	29	21	17	0.586207	0.809524
MICB	AFR	MICB*002:01	351	352	274	0.780627	0.778409
MICB	AFR	MICB*003:01	37	31	21	0.567568	0.677419
MICB	AFR	MICB*004:01	199	238	139	0.698492	0.584034
MICB	AFR	MICB*005:01	5	0	0	0
MICB	AFR	MICB*005:02	573	623	466	0.813264	0.747994
MICB	AFR	MICB*005:03	1	1	1	1	1
MICB	AFR	MICB*005:06	12	16	7	0.583333	0.4375
MICB	AFR	MICB*005:08	1	1	1	1	1
MICB	AFR	MICB*006:01	3	0	0	0
MICB	AFR	MICB*008:01	171	132	79	0.461988	0.598485
MICB	AFR	MICB*009:01N	1	0	0	0
MICB	AFR	MICB*014:01	18	1	0	0	0
MICB	AFR	MICB*024:01	24	21	17	0.708333	0.809524
MICB	AMR	MICB*002:01	85	69	42	0.494118	0.608696
MICB	AMR	MICB*003:01	11	9	6	0.545455	0.666667
MICB	AMR	MICB*004:01	66	61	35	0.530303	0.57377
MICB	AMR	MICB*005:01	12	8	7	0.583333	0.875
MICB	AMR	MICB*005:02	325	350	291	0.895385	0.831429
MICB	AMR	MICB*005:03	9	8	6	0.666667	0.75
MICB	AMR	MICB*005:06	5	7	5	1	0.714286
MICB	AMR	MICB*005:08	2	3	2	1	0.666667
MICB	AMR	MICB*008:01	23	23	19	0.826087	0.826087
MICB	AMR	MICB*009:01N	15	14	10	0.666667	0.714286
MICB	AMR	MICB*014:01	1	0	0	0
MICB	AMR	MICB*024:01	2	0	0	0
MICB	EAS	MICB*002:01	151	107	73	0.483444	0.682243
MICB	EAS	MICB*003:01	14	13	12	0.857143	0.923077
MICB	EAS	MICB*004:01	100	95	53	0.53	0.557895
MICB	EAS	MICB*005:02	583	601	494	0.847341	0.821963
MICB	EAS	MICB*005:03	70	112	57	0.814286	0.508929
MICB	EAS	MICB*005:06	3	3	3	1	1
MICB	EAS	MICB*005:08	1	1	1	1	1
MICB	EAS	MICB*008:01	68	68	64	0.941176	0.941176
MICB	EAS	MICB*009:01N	18	17	15	0.833333	0.882353
MICB	EAS	MICB*014:01	63	59	42	0.666667	0.711864
MICB	EUR	MICB*002:01	106	89	54	0.509434	0.606742
MICB	EUR	MICB*003:01	34	29	27	0.794118	0.931034
MICB	EUR	MICB*004:01	148	139	104	0.702703	0.748201
MICB	EUR	MICB*005:01	10	9	8	0.8	0.888889
MICB	EUR	MICB*005:02	236	292	207	0.877119	0.708904
MICB	EUR	MICB*005:03	14	14	11	0.785714	0.785714
MICB	EUR	MICB*005:06	3	3	3	1	1
MICB	EUR	MICB*005:08	6	5	5	0.833333	1
MICB	EUR	MICB*008:01	54	54	49	0.907407	0.907407
MICB	EUR	MICB*014:01	14	3	1	0.0714286	0.333333
MICB	EUR	MICB*024:01	3	0	0	0
MICB	SAS	MICB*002:01	208	168	144	0.692308	0.857143
MICB	SAS	MICB*003:01	107	98	91	0.850467	0.928571
MICB	SAS	MICB*004:01	126	152	93	0.738095	0.611842
MICB	SAS	MICB*005:01	11	8	7	0.636364	0.875
MICB	SAS	MICB*005:02	372	372	270	0.725806	0.725806
MICB	SAS	MICB*005:03	171	214	127	0.74269	0.593458
MICB	SAS	MICB*005:06	14	15	13	0.928571	0.866667
MICB	SAS	MICB*005:08	15	15	14	0.933333	0.933333
MICB	SAS	MICB*006:01	0	2	0		0
MICB	SAS	MICB*008:01	42	41	37	0.880952	0.902439
MICB	SAS	MICB*009:01N	1	1	1	1	1
MICB	SAS	MICB*014:01	7	0	0	0

### Sheet: Primary confidence thresholds
Gene	Threshold	Individuals	Accepted calls	Call rate	Accuracy	95% CI lower	95% CI upper
MICA	0	2393	2393	1	0.773088	0.755877	0.789424
MICA	0.5	2393	2122	0.886753	0.855325	0.839716	0.86965
MICA	0.6	2393	2056	0.859173	0.865272	0.849831	0.879352
MICA	0.7	2393	1859	0.776849	0.88865	0.873541	0.902156
MICA	0.8	2393	1463	0.611366	0.915243	0.899861	0.92845
MICA	0.9	2393	1203	0.502716	0.930175	0.914362	0.943249
MICA	0.95	2393	822	0.343502	0.923358	0.903138	0.939638
MICA	0.99	2393	294	0.122858	0.92517	0.889306	0.950067
MICB	0	2393	2393	1	0.536147	0.516124	0.556054
MICB	0.5	2393	1454	0.607606	0.682256	0.65787	0.705681
MICB	0.6	2393	1165	0.486837	0.721888	0.695462	0.746857
MICB	0.7	2393	884	0.369411	0.755656	0.726264	0.782836
MICB	0.8	2393	566	0.236523	0.766784	0.730219	0.799753
MICB	0.9	2393	218	0.091099	0.798165	0.739934	0.84607
MICB	0.95	2393	87	0.036356	0.781609	0.683909	0.855492
MICB	0.99	2393	60	0.0250731	0.733333	0.609913	0.828674

### Sheet: Primary calibration bins
Gene	Bin lower	Bin upper	Individuals	Mean posterior	Observed accuracy
MICA	0	0.1	161	0.0519148	0.0248447
MICA	0.1	0.2	3	0.177743	0
MICA	0.2	0.3	25	0.242135	0.2
MICA	0.3	0.4	28	0.345364	0.25
MICA	0.4	0.5	54	0.462623	0.351852
MICA	0.5	0.6	66	0.549907	0.545455
MICA	0.6	0.7	197	0.656309	0.64467
MICA	0.7	0.8	396	0.760185	0.790404
MICA	0.8	0.9	260	0.843513	0.846154
MICA	0.9	1	1203	0.963656	0.930175
MICB	0	0.1	1	0.0828067	0
MICB	0.1	0.2	24	0.183635	0.0833333
MICB	0.2	0.3	363	0.239024	0.256198
MICB	0.3	0.4	294	0.348412	0.302721
MICB	0.4	0.5	257	0.447875	0.416342
MICB	0.5	0.6	289	0.556066	0.522491
MICB	0.6	0.7	281	0.648953	0.615658
MICB	0.7	0.8	318	0.751457	0.735849
MICB	0.8	0.9	348	0.849004	0.747126
MICB	0.9	1	218	0.947806	0.798165

### Sheet: Notes
Topic	Explanation
Scope	Prediction of MIC genotypes from HLA types
MIC targets	Up to two recorded MIC fields, retaining suffixes and incomplete/provisional forms. Third-field intronic extensions are not separate prediction targets.
Configurations	BC2_pooled: primary two-field B/C, pooled. B2_pooled: two-field B alone, pooled. BC3_pooled: three-field B/C, pooled. BC2_superpop: two-field B/C and known super-population; frequencies estimated within that group.
Accuracy	Both predicted MIC alleles must equal the recorded unordered pair. Five-fold stratified cross-validation, 2,393 individuals, training-only EM frequency estimation.
Baseline	Most frequent complete MIC genotype in the training fold, with no HLA input; group-specific for BC2_superpop, pooled otherwise. This is not a measure of LD strength.
Per-allele scope	Training count ≥10 is required in each eligible fold. Sensitivity and PPV use matched allele-copy counts among eligible held-out observations. Empty observed/predicted strata are omitted here; full inventories remain in the released CSVs. Rare and unseen errors remain in overall genotype accuracy.
Intervals	Accuracy intervals are Wilson intervals. Posterior filtering trades accuracy against call rate; probabilities are not independently validated as calibrated clinical confidence.
Complete evaluation data	All 19,144 out-of-fold gene/configuration predictions, paired genotypes/folds, training counts, full confidence/calibration summaries and diagnostics are in data/results/MIC_prediction. Full-panel references are in data/models/MIC_prediction; fold-specific references are retained separately as training provenance in data/models/MIC_cross_validation.
